# Ligand binding remodels protein side chain conformational heterogeneity

**DOI:** 10.1101/2021.09.21.461269

**Authors:** Stephanie A. Wankowicz, Saulo H.P. de Oliveira, Daniel W. Hogan, Henry van den Bedem, James S. Fraser

## Abstract

While protein conformational heterogeneity plays an important role in many aspects of biological function, including ligand binding, its impact has been difficult to quantify. Macromolecular X-ray diffraction is commonly interpreted with a static structure, but it can provide information on both the anharmonic and harmonic contributions to conformational heterogeneity. Here, through multiconformer modeling of time- and space-averaged electron density, we measure conformational heterogeneity of 743 stringently matched pairs of crystallographic datasets that reflect unbound/apo and ligand-bound/holo states. When comparing the conformational heterogeneity of side chains, we observe that when binding site residues become more rigid upon ligand binding, distant residues tend to become more flexible, especially in non-solvent exposed regions. Among ligand properties, we observe increased protein flexibility as the number of hydrogen bonds decrease and relative hydrophobicity increases. Across a series of 13 inhibitor bound structures of CDK2, we find that conformational heterogeneity is correlated with inhibitor features and identify how conformational changes propagate differences in conformational heterogeneity away from the binding site. Collectively, our findings agree with models emerging from NMR studies suggesting that residual side chain entropy can modulate affinity and point to the need to integrate both static conformational changes and conformational heterogeneity in models of ligand binding.
