## Supplementary Table 3 for "Ligand binding remodels protein side chain conformational heterogeneity"

### Sheet: apo_pairs_final
PDB1	PDB2	Resolution_1	Resolution_2
5ozc	5p2b	1.70888	1.70003
5ozl	5p2b	1.73987	1.70003
5p16	5p2b	1.63974	1.70003
5p2c	5p2b	1.74917	1.70003
5p2f	5p2b	1.79722	1.70003
5p5n	5p2b	1.68873	1.70003
5oyq	5p1u	1.49035	1.49938
5oz8	5p1u	1.55973	1.49938
5ozi	5p1u	1.4999	1.49938
5ozp	5p1u	1.48961	1.49938
5ozq	5p1u	1.50286	1.49938
5p2e	5p1u	1.52728	1.49938
5p4x	5p1u	1.57627	1.49938
5p4y	5p1u	1.40774	1.49938
5p8v	5p1u	1.57879	1.49938
3o5p	3o5q	0.950049	0.960146
2x0a	4wm2	1.52	1.6
5lvh	4wm2	1.54986	1.6
5pg7	5pdw	1.95001	1.87782
5oyq	5p4p	1.49035	1.56904
5oz8	5p4p	1.55973	1.56904
5ozi	5p4p	1.4999	1.56904
5ozq	5p4p	1.50286	1.56904
5p16	5p4p	1.63974	1.56904
5p2e	5p4p	1.52728	1.56904
5p4x	5p4p	1.57627	1.56904
5p8v	5p4p	1.57879	1.56904
5oyu	5p1w	1.24983	1.22953
5p06	5p1w	1.31894	1.22953
5p0i	5p1w	1.14891	1.22953
5p0w	5p1w	1.26949	1.22953
5p0y	5p1w	1.3198	1.22953
5p1r	5p1w	1.32883	1.22953
5p3e	5p1w	1.16958	1.22953
5p4z	5p1w	1.24843	1.22953
5p6r	5p1w	1.26878	1.22953
5p8f	5p1w	1.26943	1.22953
5p8m	5p1w	1.19935	1.22953
5oyq	5p4q	1.49035	1.58714
5oz8	5p4q	1.55973	1.58714
5ozi	5p4q	1.4999	1.58714
5ozp	5p4q	1.48961	1.58714
5p16	5p4q	1.63974	1.58714
5p2e	5p4q	1.52728	1.58714
5p4x	5p4q	1.57627	1.58714
5p8v	5p4q	1.57879	1.58714
5oyq	5p0v	1.49035	1.39987
5ozp	5p0v	1.48961	1.39987
5p06	5p0v	1.31894	1.39987
5p0y	5p0v	1.3198	1.39987
5p13	5p0v	1.39882	1.39987
5p1r	5p0v	1.32883	1.39987
5p4y	5p0v	1.40774	1.39987
5p5c	5p0v	1.33946	1.39987
5p5u	5p0v	1.3991	1.39987
1vat	4j1b	1.60582	1.65767
5p06	5p1b	1.31894	1.3777
5p0y	5p1b	1.3198	1.3777
5p13	5p1b	1.39882	1.3777
5p1r	5p1b	1.32883	1.3777
5p4y	5p1b	1.40774	1.3777
5p5c	5p1b	1.33946	1.3777
5p5u	5p1b	1.3991	1.3777
1vat	4owc	1.60582	1.62001
3iju	4owc	1.6	1.62001
5pfx	5pbo	1.88603	1.93001
5pg7	5pbo	1.95001	1.93001
5oyq	5p1n	1.49035	1.51613
5oz8	5p1n	1.55973	1.51613
5ozi	5p1n	1.4999	1.51613
5ozp	5p1n	1.48961	1.51613
5ozq	5p1n	1.50286	1.51613
5p2e	5p1n	1.52728	1.51613
5p4x	5p1n	1.57627	1.51613
5p8v	5p1n	1.57879	1.51613
4gcb	5ob8	1.79956	1.85007
5oyq	5p6d	1.49035	1.43874
5ozi	5p6d	1.4999	1.43874
5ozp	5p6d	1.48961	1.43874
5ozq	5p6d	1.50286	1.43874
5p13	5p6d	1.39882	1.43874
5p2e	5p6d	1.52728	1.43874
5p4y	5p6d	1.40774	1.43874
5p5c	5p6d	1.33946	1.43874
5p5u	5p6d	1.3991	1.43874
5oyu	5p85	1.24983	1.22908
5p06	5p85	1.31894	1.22908
5p0i	5p85	1.14891	1.22908
5p0w	5p85	1.26949	1.22908
5p0y	5p85	1.3198	1.22908
5p1r	5p85	1.32883	1.22908
5p3e	5p85	1.16958	1.22908
5p4z	5p85	1.24843	1.22908
5p6r	5p85	1.26878	1.22908
5p8f	5p85	1.26943	1.22908
5p8m	5p85	1.19935	1.22908
5oyq	5oz0	1.49035	1.44875
5ozi	5oz0	1.4999	1.44875
5ozp	5oz0	1.48961	1.44875
5p13	5oz0	1.39882	1.44875
5p2e	5oz0	1.52728	1.44875
5p4y	5oz0	1.40774	1.44875
5p5u	5oz0	1.3991	1.44875
5oyq	5p00	1.49035	1.50824
5oz8	5p00	1.55973	1.50824
5ozi	5p00	1.4999	1.50824
5ozq	5p00	1.50286	1.50824
5p2e	5p00	1.52728	1.50824
5p4x	5p00	1.57627	1.50824
5p8v	5p00	1.57879	1.50824
4xfi	4xfg	1.40002	1.40104
5oyu	5p4g	1.24983	1.15906
5p0i	5p4g	1.14891	1.15906
5p3e	5p4g	1.16958	1.15906
5p4l	5p4g	1.07932	1.15906
5p4z	5p4g	1.24843	1.15906
5p8m	5p4g	1.19935	1.15906
4gcb	5b05	1.79956	1.8001
5oyu	5p22	1.24983	1.30914
5p06	5p22	1.31894	1.30914
5p0w	5p22	1.26949	1.30914
5p0y	5p22	1.3198	1.30914
5p13	5p22	1.39882	1.30914
5p1r	5p22	1.32883	1.30914
5p4y	5p22	1.40774	1.30914
5p4z	5p22	1.24843	1.30914
5p5c	5p22	1.33946	1.30914
5p5u	5p22	1.3991	1.30914
5p6r	5p22	1.26878	1.30914
5p8f	5p22	1.26943	1.30914
5oyq	5p1a	1.49035	1.40036
5ozi	5p1a	1.4999	1.40036
5ozp	5p1a	1.48961	1.40036
5p06	5p1a	1.31894	1.40036
5p0y	5p1a	1.3198	1.40036
5p13	5p1a	1.39882	1.40036
5p1r	5p1a	1.32883	1.40036
5p4y	5p1a	1.40774	1.40036
5p5c	5p1a	1.33946	1.40036
5p5u	5p1a	1.3991	1.40036
5oyu	5p2d	1.24983	1.29921
5p06	5p2d	1.31894	1.29921
5p0w	5p2d	1.26949	1.29921
5p0y	5p2d	1.3198	1.29921
5p13	5p2d	1.39882	1.29921
5p1r	5p2d	1.32883	1.29921
5p4z	5p2d	1.24843	1.29921
5p5c	5p2d	1.33946	1.29921
5p5u	5p2d	1.3991	1.29921
5p6r	5p2d	1.26878	1.29921
5p8f	5p2d	1.26943	1.29921
5p8m	5p2d	1.19935	1.29921
5oyq	5p3x	1.49035	1.42034
5ozi	5p3x	1.4999	1.42034
5ozp	5p3x	1.48961	1.42034
5ozq	5p3x	1.50286	1.42034
5p13	5p3x	1.39882	1.42034
5p1r	5p3x	1.32883	1.42034
5p4y	5p3x	1.40774	1.42034
5p5c	5p3x	1.33946	1.42034
5p5u	5p3x	1.3991	1.42034
4ioo	4lyi	1.25001	1.30001
4lyc	4htn	1.34817	1.30007
5oyu	5p5j	1.24983	1.16911
5p0i	5p5j	1.14891	1.16911
5p3e	5p5j	1.16958	1.16911
5p4l	5p5j	1.07932	1.16911
5p4z	5p5j	1.24843	1.16911
5p6r	5p5j	1.26878	1.16911
5p8m	5p5j	1.19935	1.16911
5ozc	5p23	1.70888	1.7135
5ozl	5p23	1.73987	1.7135
5p16	5p23	1.63974	1.7135
5p2c	5p23	1.74917	1.7135
5p2f	5p23	1.79722	1.7135
5p5n	5p23	1.68873	1.7135
3vii	3vih	0.970002	1.03
5oyu	5p5k	1.24983	1.25898
5p06	5p5k	1.31894	1.25898
5p0w	5p5k	1.26949	1.25898
5p0y	5p5k	1.3198	1.25898
5p1r	5p5k	1.32883	1.25898
5p3e	5p5k	1.16958	1.25898
5p4z	5p5k	1.24843	1.25898
5p5c	5p5k	1.33946	1.25898
5p6r	5p5k	1.26878	1.25898
5p8f	5p5k	1.26943	1.25898
5p8m	5p5k	1.19935	1.25898
3w3b	3i9p	1.90001	1.90001
5oyq	5p3v	1.49035	1.46783
5oz8	5p3v	1.55973	1.46783
5ozi	5p3v	1.4999	1.46783
5ozp	5p3v	1.48961	1.46783
5ozq	5p3v	1.50286	1.46783
5p13	5p3v	1.39882	1.46783
5p2e	5p3v	1.52728	1.46783
5p4y	5p3v	1.40774	1.46783
5p5u	5p3v	1.3991	1.46783
5oyu	5p87	1.24983	1.34917
5p06	5p87	1.31894	1.34917
5p0w	5p87	1.26949	1.34917
5p0y	5p87	1.3198	1.34917
5p13	5p87	1.39882	1.34917
5p1r	5p87	1.32883	1.34917
5p4y	5p87	1.40774	1.34917
5p5c	5p87	1.33946	1.34917
5p5u	5p87	1.3991	1.34917
5p6r	5p87	1.26878	1.34917
5p8f	5p87	1.26943	1.34917
5oyq	5p7t	1.49035	1.45902
5ozi	5p7t	1.4999	1.45902
5ozp	5p7t	1.48961	1.45902
5ozq	5p7t	1.50286	1.45902
5p13	5p7t	1.39882	1.45902
5p2e	5p7t	1.52728	1.45902
5p4y	5p7t	1.40774	1.45902
5p5u	5p7t	1.3991	1.45902
5pfx	5pbn	1.88603	1.84501
5oyq	5p15	1.49035	1.40966
5ozi	5p15	1.4999	1.40966
5ozp	5p15	1.48961	1.40966
5ozq	5p15	1.50286	1.40966
5p06	5p15	1.31894	1.40966
5p0y	5p15	1.3198	1.40966
5p13	5p15	1.39882	1.40966
5p1r	5p15	1.32883	1.40966
5p4y	5p15	1.40774	1.40966
5p5c	5p15	1.33946	1.40966
5p5u	5p15	1.3991	1.40966
5oyu	5p0p	1.24983	1.29958
5p06	5p0p	1.31894	1.29958
5p0w	5p0p	1.26949	1.29958
5p0y	5p0p	1.3198	1.29958
5p13	5p0p	1.39882	1.29958
5p1r	5p0p	1.32883	1.29958
5p4z	5p0p	1.24843	1.29958
5p5c	5p0p	1.33946	1.29958
5p5u	5p0p	1.3991	1.29958
5p6r	5p0p	1.26878	1.29958
5p8f	5p0p	1.26943	1.29958
5pfx	5pe1	1.88603	1.90001
5pg7	5pe1	1.95001	1.90001
3av9	3avk	1.70011	1.75001
3ava	3avk	1.70011	1.75001
5oyq	5p2n	1.49035	1.54879
5oz8	5p2n	1.55973	1.54879
5ozi	5p2n	1.4999	1.54879
5ozq	5p2n	1.50286	1.54879
5p16	5p2n	1.63974	1.54879
5p2e	5p2n	1.52728	1.54879
5p4x	5p2n	1.57627	1.54879
5p8v	5p2n	1.57879	1.54879
