## Supplementary Table 1 for "Ligand binding remodels protein side chain conformational heterogeneity"

### Sheet: Sheet1
Crystallographic_Additives
DMS
CRY
IUM
PG4
AZI
LI1
BCL
SQU
PEG
ACN
B12
BCT
CMO
SRM
HEC
LDA
GAI
BPH
P6G
NET
1PE
PGE
FNE
DMF
CNC
F43
CYC
LMU
DIO
1PG
BET
HEX
URE
EMC
COH
2PE
UVW
PDO
MMC
15P
CDL
L3P
DHE
L2P
HEV
MMP
CPS
MA4
IME
C15
PMS
ETA
BO3
COY
CPQ
HEA
L4P
CBD
L1P
OXN
DGA
RTB
OTE
MYS
YBT
DDQ
PHN
BTB
148
NTA
EMT
PG5
TAM
HGB
MBO
F09
HTO
PIG
DTD
CUN
SF4
PTD
HAI
ANL
AUC
REO
PEO
1CU
AS2
COB
BCB
BPB
CL1
CL2
CLA
LMG
PTT
PTE
LHG
FEC
PH1
MP1
ZEM
BLV
MBV
EGC
JEF
LYC
NS5
UPL
LIL
SUM
DOS
LOS
DO3
MPG
IMF
P4C
TWT
SPH
BNG
REP
CFC
B3P
TPT
B7G
PG6
LIM
CFN
FTT
SDS
CLP
DET
CUB
NES
FSX
CXS
SPK
ETE
TRD
MNB
DEM
EA2
CIN
D12
DHD
UND
MPB
ASR
CUM
NFE
DMR
E4N
TCN
DTO
MQD
XCC
144
MRD
3EP
NCO
RTC
PHG
N2P
OMO
CHX
BEO
PYE
BU2
OC4
BO4
TMA
PDT
ROP
LCP
HP3
MAC
MBR
OC3
CUO
OUT
PBM
2BM
ETI
HDN
MM4
PO2
HGI
CNN
PER
HGC
IR
IR3
YT3
W
GD3
4MO
6MO
AL
ARS
AU
BR
CA
CD
CL
CO
CUO
CU1
FE
FE2
GD3
H2S
HG
IN
K
LI
MG
MN
MN3
MO
NA
NH4
NI
OH
OX
OXO
PB
PT
RB
S
SB
SM
SR
TE
U1
UNX
XE
YB
ZN
6WO
C1O
CYN
IOD
MO1
MOH
MW1
NI1
NMO
NO
O2
OC1
OF1
OXY
SX
ZN3
2MO
ACE
C2O
CCN
CO2
EOH
FEO
FMT
MO2
MW2
NI2
NO2
OC2
OCN
SCN
SO2
ZNO
ACT
ACY
BME
CO3
EDO
EGL
FES
IOH
IPA
MO3
MOS
NO3
PHO
PHS
PO3
SBO
SEO
SFO
SO3
CAC
IMD
IPS
MO4
O4M
PGO
PGR
PI
PO4
SO4
SUL
THJ
VO4
DOX
GOL
MO5
SGM
F3S
FS3
MO6
OC6
DTT
FS4
HED
HEZ
MPD
TMN
TTN
DPO
POP
MES
MPO
NHE
CLF
EPE
CFM
NH3
BCN
BU1
C8E
PIN
POL
OWQ
F
I
DTN
MOO
CNN
WO4
AR
HO
KR
BA
CE
CUA
GA
LU
TB
TL
Y1
ZN1
ZN2
ND4
PDT
SE4
PCL
TBR
CFO
NA2
NAO
NAW
NI3
NIK
OC5
OCL
OCM
OF3
CD1
CD3
CD5
MW3
UNK
DUM
DOD
DIS
MTO
CUZ
EEE
F4S
FEA
FSO
OFO
VO3
N
CAT
EU
KO4
MO7
ZO3
1CP
3CO
3NI
AST
BLA
BU3
CN1
CNB
CNF
CP3
CR
CZM
DXE
FLH
HDD
HG9
HNI
LDM
M2M
MCR
ME2
MG8
MHA
MXE
MYY
NFS
OS
OSU
P33
P3G
PE4
PTL
SF3
SOH
SPM
TRT
UNL
V4O
WO5
HEM
3PH
AGA
DMX
T3A
AU3
FCO
FMI
FS3
ZH3
ZNH
1FH
2FH
TG1
FC6
MF4
2OF
SMO
PE5
PE8
12P
BH1
F2O
FMR
HTG
PLY
PP9
R16
RSH
VER
BEQ
D1D
DTV
HAS
HHG
PSL
XPE
2OS
D9G
AC9
DVT
RUA
MNH
FS1
CHL
NCP
SE
YOM
YOL
YOK
TOU
202
2ME
1BO
217
HOZ
211
P15
B3H
ZPG
3CM
20S
DMU
CM5
LMT
CE1
PEU
P4G
TWN
DSU
TOE
GLC
GAL
XYS
CIT
SUC
BOG
BEZ
MYR
BGC
PLM
IPH
GCU
XLS
TAR
SIN
XYP
ICT
GLO
XYL
TBU
FLC
FRU
GLB
PNO
BNZ
DCE
DAO
GLA
LIO
TLA
ETF
MAE
TRE
ICI
SPD
DTL
PC2
PC
PEH
PTY
BGL
DPP
NON
DKA
CAF
BZO
MLT
CPO
EPH
SO1
FDC
TTO
TTA
GER
PAM
FAT
DBS
DOA
ICA
ITM
UNA
G4D
GCN
LXC
BOX
OCT
CBS
LIN
SBT
MBN
BNS
IOB
NIN
PIH
BF2
BEF
BF4
AF3
ALF
MGF
AGC
HGP
N8E
NBB
SOG
MLA
DCC
8PP
DT3
LBT
C14
MLI
BDN
UMQ
NDS
D10
PEE
P3A
PEF
MTV
MRY
CMH
1EM
CB5
VCA
5AX
SRT
2BR
142
