## Supplementary Table 2 for "Ligand binding remodels protein side chain conformational heterogeneity"

Apo	Apo_Res	Holo	Holo_Res	Ligand	RMSD_outlier	Ligand_Overlap	Refinment Issues	Removed_Rfree_PDB	Removed_Rfree_qFit	Removed_Rfree_AH	Clashscore
1f6k	1.6	1f74	1.6	NAY
2hvm	1.85	1llo	1.8	NAA
3ev0	1.76	1w4p	1.69	UM3
5bry	1.34	2ien	1.3	17
1l83	1.7	2raz	1.64	259
2vx1	1.65	2vwx	1.65	7X3							Yes
2rbw	1.5	2rby	1.5	275
5bry	1.34	2aod	1.4	2NC
4hpd	1.3	2at6	1.22	FDE
5yui	1.2	2eu2	1.15	5DS				Yes
4q7p	1.65	2fmg	1.6	PHE
3f38	1.75	2gyd	1.72	DFE
1ssx	0.83	2h5d	0.9	MSU
2aoi	1.4	5bry	1.34	4UY
2aqd	1.35	2as4	1.3	HEM		Yes
4hpd	1.3	1m17	1.25	HEV		Yes
4wpl	1.15001	4wrz	1.19269	URF				Yes
6fm6	1.04988	6fm7	1.04026	NXL				Yes
5nxv	1.09728	4pzh	1.05901	V13				Yes			Yes
4mnt	1.58403	6afh	1.65002	73F				Yes
5p0t	1.12948	4y4j	1.02979	LNR				Yes
2hu3	1.30001	3agi	1.20006	ARG				Yes
5mnb	0.939371	5mnp	1.00996	MRZ		Yes
4gbc	1.7785	4gbn	1.87207	CRS				Yes
5ghp	1.192	5ghq	1.18101	6U4				Yes
5ct8	1.28801	5cta	1.24001	BM0				Yes
3kok	1.39809	3pyk	1.30002	SRX				Yes
3zqy	1.033	2ylg	1.01001	ASC		Yes
4iu5	1.95199	4iu1	1.95035	NDE				Yes
4bz3	1.29418	4c1d	1.19751	X8Z				Yes
5mh0	1.14202	5mh1	1.06713	BMA					Yes
3b4o	1.90001	3jup	1.90001	AKD				Yes
5mnb	0.939371	5mno	0.960253	MRZ		Yes
5yui	1.19929	4wl4	1.102	FC5				Yes
4wrx	1.40002	4ws8	1.4					Yes
2pha	1.90004	2pll	1.90008	ABH					Yes
5mnb	0.939371	5mng	0.85989	BAM		Yes
4m5v	1.79946	4w9s	1.79986	3K1					Yes
1sml	1.71	5evk	1.62703	3C7				Yes
5mnb	0.939371	5mnh	0.93026	BAM					Yes
4ws2	1.13101	4ws4	1.17901	5NU				Yes
5p5b	1.20927	4y3z	1.11754	F41				Yes
5zgi	0.979994	5zio	0.979923	X8Z				Yes
5u0f	1.20679	5nxp	1.24888	9DH				Yes
5mh0	1.14202	5mh1	1.06713					Yes
1x8n	1.08	3c77	1.08003	FDE				Yes
3ch2	1.79891	3ch3	1.78917	2HP				Yes
5yuk	1.449	3myq	1.35	E27				Yes
4a88	1.51008	4a86	1.58504	2AN				Yes
5p0i	1.14891	5mb3	1.04942	5GL				Yes
5zj8	0.959668	5zj1	0.959013	YT4				Yes
3tfi	1.59595	3tfj	1.60004	THG				Yes
7a3h	0.952722	1w3l	1.03871	OXZ				Yes
4bte	1.37845	6af9	1.39001	ISN				Yes
2y5f	1.29	2y5g	1.29	FJD		Yes
5e9m	1.77769	5dyx	1.85003	ADE				Yes
4htn	1.30007	5nbj	1.26603	RE				Yes
3v2n	1.80001	3v2p	1.87463	STE		Yes
4twr	1.89997	4wok	1.85004	NAD				Yes
5lct	1.49564	5lcp	1.42251	M77				Yes
4lyi	1.30001	4yh4	1.33199	Y81				Yes
4bte	1.37845	6afc	1.45003	72R				Yes
5yui	1.19929	6g6t	1.123	ENN				Yes
5zj8	0.959668	5zj7	0.96331	9DU				Yes
4p2g	1.35004	6e5z	1.35056	CCS				Yes
5mne	1.00757	5mno	0.960253	MRZ				Yes
5u0f	1.20679	5wex	1.26001	8JS				Yes
5p0t	1.12948	5lws	1.02969	7B2				Yes
3zqy	1.033	2yl1	1.03	PCA				Yes
5ghp	1.192	5gho	1.19087	8DG				Yes
5cn3	1.2992	5en3	1.21987	7LU				Yes
3q93	1.8	5nhy	1.72005	8XT				Yes
4hgc	1.294	5mnq	1.33705	J3I				Yes
3o5p	0.950049	4drq	1.00256	0OS				Yes
2y5f	1.29	2jkh	1.25069	BI7				Yes
1ikj	1.27	2at5	1.22	FDE				Yes
3ztm	0.895202	2yl7	0.895202	PCA		Yes
5nxv	1.09728	4yxu	1.07972	4JE				Yes
4mnt	1.58403	6afg	1.5	72V				Yes
3mi4	0.801098	5mnn	0.859481	MRZ		Yes
5lvh	1.54986	5t3f	1.45017	SEY				Yes
5p5j	1.16911	5lwt	1.06943	7B3				Yes
3ch2	1.79891	3ch3	1.78917	2HP				Yes
5e9m	1.77769	5l8t	1.85	6RR				Yes
5yuj	1.24791	4ito	1.16182	MPX				Yes
4mb3	1.5478	4mb4	1.4808	NAG				Yes
4mb3	1.5478	4mb5	1.63877	NAG				Yes
4mnt	1.58403	6afe	1.50004	72T				Yes
4ity	1.80155	4iu0	1.77148	ABH				Yes
5tjs	1.78014	5tkc	1.77936	G3H				Yes
4ipc	1.22	5e7n	1.21002	5KR				Yes
5p4l	1.07932	5mb5	0.979665	46P				Yes
7a3h	0.952722	8a3h	0.980597	IDC				Yes
2oxz	1.90005	3lka	1.80053	M4S						Yes
16gs	1.91011	18gs	1.89041	GDN
16gs	1.91011	19gs	1.89038	BSP
3atk	1.74102	1bjv	1.69873	GP8		Yes
1c21	1.8	1c22	1.75005	MF3
2mat	1.91144	1c27	1.95002	NLP
1sp5	1.80103	1d4h	1.81004	BEH					Yes
1sp5	1.80103	1d4i	1.81011	BEG					Yes
1sp5	1.80103	1ec0	1.78649	BED					Yes
1ce5	1.89951	1f0t	1.90028	PR1			Yes
1ce5	1.89951	1f0u	1.80166	RPR			Yes
1fh7	1.69976	1fh9	1.6	LOX
1fh8	1.86025	1fhd	1.86003	XIM
1ce5	1.89951	1g3b	1.80005	108			Yes		Yes
1ce5	1.89951	1g3c	1.79994	109			Yes
1c2m	1.33039	1ghz	1.3301	120
1ce5	1.89951	1g3d	1.79999	108			Yes
1ce5	1.89951	1g3e	1.8	109			Yes
1a01	1.78009	1g9v	1.85001	RQ3			Yes
1c1o	1.3301	1gi0	1.34009	BMZ			Yes
4ncy	1.423	1gi1	1.3309	BMZ			Yes
4ncy	1.423	1gi2	1.3301	122			Yes
1hkh	1.73009	1hl7	1.73003	BD1
1i2s	1.65321	1i2w	1.65439	1QL
1sp5	1.80103	1iiq	1.83005	0ZR					Yes
1jcz	1.45001	1jd0	1.49807	AZM					Yes
1dp0	1.69998	1jz3	1.74996	2DG
5nf7	1.58722	1kjr	1.57237	BEK
1hm5	1.80013	1koj	1.89516	PAN
1kw3	1.45012	1kw6	1.45001	BPY
1jse	1.1194	1ljn	1.19028	CBS
1lpu	1.85752	1lp4	1.8604	ANP
3iju	1.6	1lzb	1.50021	NAG
1jis	1.90011	1lzc	1.80015	NAG
1lzd	1.80022	1lze	1.80018	NAG
3q0e	1.79923	1mb4	1.84452	NDP
1mn0	1.88804	1mmy	1.8061	G6D					Yes
1mop	1.60026	1n2e	1.60028	APC
1ozm	1.95098	1ozq	1.89915	PRF
1pw2	1.94055	1pxi	1.94319	CK1
1tgc	1.7973	1qbo	1.80201	711
2g55	1.82001	1qcp	1.80018	RWJ
1qxj	1.79823	1qxr	1.69921	PA5
1qxj	1.79823	1qy4	1.79852	6PG
1lz7	1.65	1r80	1.64969	UDP
1rgh	1.20013	1rge	1.15165	2GP
5la5	1.69962	1t3p	1.6	RU7
1tks	1.60023	1tku	1.69641	5RP
1tje	1.50002	1tky	1.48003	A3S
3ptb	1.70009	1tx7	1.75062	4CM					Yes
3rxp	1.59933	1tx8	1.69714	AM4
1u0e	1.59989	1u0f	1.59886	G6P
1jj0	1.90009	1uc0	1.85002	F71							Yes
4lfp	1.71977	1uih	1.75176	NAG
1uj4	1.80008	1uj6	1.74008	A5P
1gpf	1.84829	1ur8	1.90169	GDL
1gpf	1.84829	1w1t	1.90045	CHQ
1gpf	1.84829	1w1v	1.84804	ALJ
4l55	1.64668	1w4o	1.61161	UA3
4l55	1.64668	1w4q	1.67652	UMF					Yes
1sp5	1.80103	1w5v	1.80127	BE3					Yes
1sp5	1.80103	1w5w	1.80556	BE4					Yes
1sp5	1.80103	1w5x	1.80663	BE5					Yes
2d3n	1.89987	1wpc	1.90237	ACI
1pvf	1.78001	1x84	1.77636	SBH
1kv8	1.61932	1xbv	1.65847	5RP
1sp5	1.80103	1xl5	1.7283	190					Yes
3f32	1.7	1xz3	1.61805	ICF
1xza	1.85124	1xzc	1.77647	PMB
4n85	1.60003	1y1d	1.7	FHI					Yes
1zal	1.67629	1zai	1.62944	2FP
1zah	1.79462	1zaj	1.75114	M2P
1t99	1.75004	1zha	1.73991	APX							Yes
1pw2	1.94055	2a0c	1.95003	CK9
2ad6	1.49858	2ad7	1.49745	PQQ			Yes
2afz	1.67979	2afx	1.63959	1BN
1j8a	1.20113	2ah4	1.13001	GBS		Yes
1koi	1.08001	2at8	1	FDD		Yes
1yxc	1.90002	2ats	1.90002	DLY			Yes
2vk5	0.969995	2bf6	0.970001	SIA
2iy6	1.79929	2bhp	1.79822	NAD			Yes
2ejd	1.84802	2bja	1.89895	NAD			Yes
2but	1.85093	2bur	1.79012	PHB
2but	1.85093	2buu	1.79027	4NC
2but	1.85093	2buv	1.80061	DHB
2but	1.85093	2buw	1.79028	PHB
2bux	1.79	2buz	1.79001	4NC
2bux	1.79	2bv0	1.79046	DHB
1gqv	0.980001	2bzz	0.980002	AP5			Yes
2cjx	1.70003	2cnl	1.67233	MY3					Yes
2cjx	1.70003	2cnn	1.70429	K66					Yes
2d23	1.95125	2d20	1.85214	NPO
3qje	1.80002	2d60	1.70273	L35					Yes
1z8k	1.68995	2dio	1.7	EOD						Yes
2dvt	1.7	2dvx	1.70128	23A
2iy6	1.79929	2ehu	1.80227	NAD			Yes
2iy6	1.79929	2eii	1.87894	NAD			Yes
1mbo	1.50021	2eku	1.4005	7HE							Yes
2ex2	1.55048	2ex8	1.59982	PNM							Yes
2a0k	1.79843	2f2t	1.7	5IQ					Yes
4q90	1.54001	2fmz	1.59992	DPN
4q9y	1.55	2gd8	1.45784	PO1
16gs	1.91011	2gss	1.90002	EAA
2z9g	1.85851	2gx4	1.92999	NOL							Yes
2b3h	1.09936	2gz5	1.08029	MR6			Yes
2fbd	1.90002	2h5z	1.92	CTO
2h68	1.79127	2h6q	1.87292	M3L
4hkv	1.65	2hmk	1.65002	PEY			Yes
4hkv	1.65	2hmm	1.60002	AN3			Yes
4hkv	1.65	2hmo	1.60001	3NT			Yes
4q7p	1.65005	2hnc	1.55188	1SA
2z9g	1.85851	2hob	1.94852	PJE							Yes
4j1b	1.65767	2htx	1.55971	220
4lfp	1.71977	2hu1	1.62906	220
2nmo	1.35002	2nn8	1.35	LAT
4u6j	1.55807	2nq6	1.50257	HM4
2ntw	1.53042	2ntu	1.53046	RET			Yes
2nuo	1.49819	2nu5	1.5636	NAG			Yes
4p0h	1.9311	2ooh	1.84991	OX3
1pw9	1.60004	2orj	1.59901	BM3
1pw9	1.60004	2os9	1.66198	INS
2oup	1.56078	2oun	1.56037	AMP
1z5r	1.40001	2piy	1.43003	528			Yes
2pu0	1.9	2pu1	1.80003	FSG							Yes
1sp5	1.80103	2pwc	1.77856	G3G					Yes
1zja	1.59989	2pwd	1.6	NOJ
4e5q	1.7024	2q1q	1.65883	OSP					Yes
2hk6	1.71013	2q2n	1.80001	H01						Yes
2z4u	1.10009	2qes	1.19725	1uca
2qgb	1.39962	2qge	1.45089	2gz5
4q7p	1.65005	2qoa	1.60002	MAJ
1l90	1.75009	2ray	1.79764	258			Yes
1c6k	1.90306	2rb0	1.8396	260			Yes
2rbp	1.46691	2rbr	1.4336	268
2rbp	1.46691	2rbs	1.557	269
3cli	1.80001	2rch	1.84998	4nhv
2rcq	1.20001	2rct	1.2	RTL
2rfw	1.59998	2rfy	1.69995	CBI			Yes
2ri6	1.67903	2rht	1.70195	C1E
1sar	1.83314	2sar	1.84619	3GP
2vb9	1.50006	2vb8	1.51618	TLM			Yes
2vjk	1.97001	2vjm	1.88537	COA			Yes
2j12	1.50119	2wbw	1.55016	SIA
4q7s	1.80026	2wd3	1.79973	MS4
2ggn	1.35006	2wd4	1.40065	TBV			Yes
2uuq	1.51786	2whf	1.58067	II4							Yes
6bfj	1.54275	2xyg	1.57594	TQ8
2ya4	1.80105	2ya8	1.74918	G39
2y8n	1.75	2yaj	1.75079	4HP			Yes
2yav	1.70117	2yax	1.80003	1wnz			Yes
2yvm	1.69665	2yvo	1.67068	AMP
2yvm	1.69665	2yvp	1.66001	RBY
2yze	1.98995	2yzb	1.89639	URC			Yes
2z94	1.78	2z3c	1.79006	Z3E			Yes
1ufk	1.89796	2zbr	1.87469	SFG
2tga	1.70244	2zdk	1.66973	50U			Yes
1tgc	1.7973	2zdl	1.8002	45U
1tgc	1.7973	2zft	1.75832	10U
6bvh	1.92701	2zhd	1.93978	12U
2tga	1.70244	2zq1	1.68177	11U
2zq7	0.940007	2zqa	0.950007	CEF			Yes
2ztx	1.69658	2zu3	1.74747	ZU3							Yes
2z9g	1.85851	2zu4	1.93359	ZU3						Yes
3b2x	1.50153	2zxg	1.54996	S23			Yes
3a23	1.90006	3a22	1.90001	ARA
3rt5	1.75005	3a34	1.65104	ARG							Yes
1a3h	1.60047	3a3h	1.63528	CTR
3a71	1.14	3a72	1.04	AHR
3atk	1.74102	3a7t	1.74209	4FZ		Yes
3atk	1.74102	3a7v	1.74944	3FZ		Yes
3atk	1.74102	3a7w	1.7502	O04
3atk	1.74102	3a7y	1.80936	O13
3atk	1.74102	3a7z	1.80003			Yes
3atk	1.74102	3a81	1.779	H06		Yes
3atk	1.74102	3a82	1.75	O09
3atk	1.74102	3a83	1.78002	H06		Yes
3atk	1.74102	3a84	1.747	O09		Yes
3atk	1.74102	3a87	1.74914	H06
3atk	1.74102	3a88	1.74924	H06							Yes
3atk	1.74102	3a89	1.79902	SZ4					Yes
4ncy	1.423	3a8a	1.40034	FMN			Yes
3atk	1.74102	3a8b	1.75002	BR6		Yes			Yes
3atk	1.74102	3aau	1.80029	GZC		Yes
2zco	1.57935	3acw	1.63	651
3ah4	1.77837	3aj5	1.7993	NGA
3atk	1.74102	3ati	1.70927	SZ4
3atk	1.74102	3atm	1.72	TSS
4b4j	1.25004	3ato	1.16745	GEE			Yes
3azy	1.649	3b00	1.74057	16A
4n85	1.60003	3b56	1.55001	DIU
3bp4	1.84945	3b6s	1.79838	CIR
5eoi	1.803	3bet	1.80725	CTF
1sp5	1.80103	3bgb	1.89869	LJG					Yes
4q7s	1.80026	3bl0	1.90001	BL0
1ywc	1.00001	3c78	0.980012	FDD			Yes
1cah	1.89524	3caj	1.80517	EZL
1zcr	1.80219	3cfn	1.8699	2AN							Yes
1zd6	1.9	3cft	1.87135	5NS
2qgb	1.39962	3cn4	1.4007	6BD
3csr	1.80009	3csz	1.80004	NAG				Yes
3csr	1.80009	3ct0	1.7716	NAG				Yes
188l	1.78733	3dn3	1.7994	IBF
3dna	1.69942	3dn8	1.6992	IBF							Yes
1q9a	1.03995	3dw4	0.97004	OMU			Yes
1q9a	1.03995	3dw5	0.96	OMU			Yes
1q9a	1.03995	3dw6	1.00001	UMS			Yes
1q9a	1.03995	3dw7	1	UMS			Yes
2oxz	1.90005	3ehx	1.90002	BDL						Yes
2oxz	1.90005	3ehy	1.90003	TBL						Yes
4f75	1.65007	3el1	1.69243	QFI
3rt5	1.75005	3ems	1.65168	ARG
2qgb	1.39962	3esp	1.31061	DZ3
2oxw	1.15	3f17	1.10038	HS4
2oxw	1.15	3f18	1.127	HS5
2oxu	1.24294	3f1a	1.25001	HS7
3f32	1.7	3f33	1.70022	PFL
3f32	1.7	3f34	1.68014	DIE
3f32	1.7	3f36	1.70006	IP0
3f74	1.69518	3f78	1.59925	ICF
3d7p	1.7196	3fc8	1.75001	IFA
1zcr	1.80219	3fcb	1.80001	IFB
3do0	1.36101	3fgd	1.32977	BYA			Yes
2xnz	1.59402	3ger	1.56008	6GU			Yes
2eb7	1.79862	3gf2	1.79944	SAL							Yes
3gke	1.74957	3gl0	1.74905	HXX			Yes
3gno	1.83006	3gnr	1.81003	G2F
3fyd	1.75001	3grr	1.80001	SAH					Yes
1zcr	1.80219	3gs4	1.78004	7BD					Yes
2j9n	1.492	3gy2	1.56717	BRN			Yes
3gy7	1.54977	3gy4	1.54961	HMG			Yes
2j9n	1.492	3gy5	1.56803	BRN			Yes
4q7s	1.80026	3hkn	1.79931	MFS
4q7p	1.65005	3hkq	1.70001	1SD
3k7k	1.90022	3hku	1.80103	TOR					Yes
4q90	1.54001	3hlj	1.4414
3hre	1.45001	3hlw	1.50003	NTM
3d93	1.10095	3hs4	1.09177	AZM
2d1e	1.51206	3i8u	1.48008	18B		Yes
1qxe	1.85002	3ic0	1.80004	B77
3ikn	1.6	3ikr	1.65001	MAN
3dg9	1.5	3ip8	1.49802	B85
1gd0	1.49951	3jsg	1.58086	0IN
3id7	1.29939	3k5x	1.39816	P8D
5dsm	1.3007	3l14	1.21651	I7B
5nx0	1.80318	3l2x	1.80041	RXR
1mop	1.60026	3le8	1.7	2B5
2oxz	1.90005	3lk8	1.8001	Z79						Yes
2vva	1.55996	3m2n	1.65003	J74					Yes
4q7s	1.80026	3m2x	1.86637	BEX
2cbb	1.67759	3m40	1.60003	J45
2cbb	1.67759	3m5e	1.7	JDR
4q7s	1.80026	3m67	1.80002	4qsb
4q99	1.50001	3m96	1.40001	E38
4who	1.82997	3mfl	1.77562	DHY
2pho	1.94902	3mfv	1.90163	Z70					Yes
3gmz	1.43099	3mfw	1.46782	B3U							Yes
4e5q	1.7024	3mhc	1.6976	ARZ
4e5q	1.7024	3mhi	1.70002	J90
4q9y	1.55	3mhm	1.5	J75
4q7s	1.80026	3ml2	1.80002	SU0
4q9y	1.55	3mmf	1.49902	D9H
4q7s	1.80026	3mnu	1.80152	BON
3jvj	1.55012	3mul	1.65001	BTK
4who	1.82997	3mv6	1.85894	DHB
4q9y	1.55	3mzc	1.49808	S6I
2vva	1.55996	3n0n	1.50004	P9B
2vvb	1.65898	3n2p	1.64814	AYX
4ijo	1.90023	3n2u	1.81002	D3X
2vva	1.55996	3n3j	1.50016	WWV					Yes
2cbb	1.67759	3n4b	1.60018	WWZ
3k7k	1.90022	3nb5	1.80097	R21					Yes
3nv1	1.49752	3nv3	1.57004	NAG
1tvh	1.8021	3o3a	1.796	GIC
1tvh	1.8021	3o3b	1.9001	GIC			Yes
2gt9	1.746	3o3d	1.69901	TIG			Yes
1tvh	1.8021	3o3e	1.84903	TIG
6env	1.82036	3o7s	1.73188	MML			Yes
2ax2	1.50001	3oim	1.4499	VZ5
2ax2	1.50001	3oku	1.44962	VZ4
4q7p	1.65005	3oy0	1.59975	OY0
3s76	1.60101	3oys	1.53817	OYS
3u9h	1.74999	3p0q	1.84001	NNL
2vva	1.55996	3p3h	1.5	84A
4q7p	1.65005	3p3j	1.60213	498
4q9y	1.55	3p58	1.48981	P58
4q9y	1.55	3p5l	1.49841	IT5
3rzy	1.07502	3p6d	1.05967				Yes
3rzy	1.07502	3p6e	1.07972	ZGC
3p6c	1.25001	3p6f	1.20002	FBZ		Yes
3p6c	1.25001	3p6g	1.20001	IZP
3rzy	1.07502	3p6h	1.15	IBP
3q6q	1.43	3pa2	1.48	FUC
5p0d	1.8485	3pb5	1.89915	F63
3pb6	1.04934	3pb8	1.13022	AHN
5p2f	1.79722	3pbd	1.69965	F05
5p4x	1.57627	3pbz	1.47851	F02
5p2q	1.35	3pcw	1.25058	FBF
5p0d	1.8485	3pgi	1.90073	F41
5ozl	1.73987	3pi0	1.64115	F91
5p56	1.4989	3pld	1.39899	F90
5p2k	1.82161	3pll	1.7334	F06			Yes
5oz3	1.75402	3pm4	1.66446	F5N
5p2e	1.52728	3pmu	1.42936	F7L
5oz1	1.47839	3pmy	1.3795	41L
2vva	1.55996	3po6	1.47204	RDT
5oz1	1.47839	3prs	1.37883	RIT
5p1h	1.52811	3psy	1.43002	RB9
5p06	1.31894	3pww	1.21896	ROC
3q6q	1.43	3q3a	1.4	NAG
3q49	1.54283	3q4a	1.54171	SEP
3q2o	1.95688	3qff	1.96112	ADP
4kws	1.64232	3qke	1.55	GCO			Yes
1pw2	1.94055	3ql8	1.90007	X01
4owc	1.62001	3qng	1.53662	2p2n			Yes
1pw2	1.94055	3qqk	1.85002	X02
1pw2	1.94055	3qql	1.85018	X03
1pw2	1.94055	3qtw	1.84947	X3A
1pw2	1.94055	3qu0	1.95007	X40
1pw2	1.94055	3qwk	1.85004	X62
1pw2	1.94055	3qx4	1.92001	X4B
4q9y	1.55	3qyk	1.46948	IE2
1pw2	1.94055	3qzh	1.95002	X69			Yes
5zn5	1.69823	3r0t	1.75005	FU9
4e5q	1.7024	3r17	1.69698	5UM
1pw2	1.94055	3r1q	1.84992	X75
2bit	1.71005	3r49	1.77023	Q8A						Yes
3rcg	0.970014	3r4g	1.05001	4SO			Yes
3r54	1.35	3r56	1.40003	6AI			Yes
2bit	1.71005	3r57	1.70628	N3M
1pw2	1.94055	3r7e	1.90002	EF2			Yes
1pw2	1.94055	3r7v	1.95001	Z02
1pw2	1.94055	3r8v	1.89982	Z62
1pw2	1.94055	3r9d	1.95005	X6B
3u90	1.87831	3rav	1.90001	RAV			Yes
3qyu	1.54002	3rci	1.44005	M3I
3r54	1.35	3rck	1.26001	1FP			Yes
2bit	1.71005	3rcl	1.70593	5AO
3r54	1.35	3rd9	1.40001	8NW			Yes
3p8y	1.80001	3reu	1.90001	ATP			Yes
3p8y	1.80001	3rex	1.80001	AMP			Yes
1pw2	1.94055	3rjc	1.85006	06Z
1pw2	1.94055	3rk9	1.85008	09Z			Yes
1pw2	1.94055	3rm7	1.85007	19Z			Yes
1pw2	1.94055	3rni	1.95001	21Z
2oxz	1.90005	3rts	1.8136	FAD					Yes
2oxz	1.90005	3rtt	1.8153	KLH					Yes
3atk	1.74102	3rxb	1.69933	ALG
3atk	1.74102	3rxd	1.69927
3rxl	1.70005	3rxi	1.60006	TSS
3atk	1.74102	3rxj	1.69928	GBS
3atk	1.74102	3rxm	1.70013	SW1
3rxh	1.69947	3rxo	1.6	SW2
3atk	1.74102	3rxs	1.74002	SZ4
3atk	1.74102	3rxt	1.69824	SZ4
5dsp	1.39831	3ryj	1.39136	RYJ
4ygn	1.22908	3ryv	1.19201	RYV					Yes
4ygn	1.22908	3ryy	1.16082	RYY	Yes				Yes
3kok	1.39809	3ryz	1.37139	RYZ
3s76	1.60101	3rz1	1.50986	RZ1
2cbb	1.67759	3rz5	1.65006	RZ5			Yes
4q7s	1.80026	3rz7	1.79716	RZ7
4q7s	1.80026	3rz8	1.70118	RZ8
3s0a	1.1499	3s0d	1.24001	CTV
3row	1.84868	3s20	1.83906	CER
483d	1.10585	3s7c	1.10019	UZR			Yes
483d	1.10585	3s8u	1.20012	AT7			Yes
5dsp	1.39831	3s8x	1.30004	E59
3kok	1.39809	3s9t	1.30003	E49
4q7s	1.80026	3sap	1.75004	E2I
3kon	1.49753	3sbi	1.4	E90
3scr	1.80406	3scs	1.85412	GLF
3sn1	1.79933	3sn4	1.85833	AKG		Yes
3sza	1.48146	3szb	1.50952	I1E			Yes
2z94	1.78	3szn	1.68901	TA2
5nfc	1.58728	3t1l	1.60005	MQT
4q7s	1.80026	3t5u	1.74824	A09
2vva	1.55996	3t5z	1.64946	B09
5p37	1.41931	3t6i	1.32002	NC8
5oz0	1.44875	3t7p	1.34877	7SP
5p0v	1.39987	3t7q	1.30006	RB4
5p2q	1.35	3t7x	1.26869	4SH
4q7s	1.80026	3t83	1.8	MG5
3mjl	1.90182	3thh	1.8501	ABH						Yes
3tot	1.76058	3tou	1.74801	GSH
2d4m	1.85009	3trn	1.83002	UMP
3us3	1.7385	3trq	1.76003	NAG
3twa	1.75775	3twb	1.76062	GCO			Yes
5b05	1.8001	3txe	1.70011	MEB							Yes
3lrf	1.60007	3u0e	1.60001	07K
4pym	1.19	3u81	1.13004	SAH					Yes
1pw2	1.94055	3unj	1.90006	0BX
3onv	1.89341	3ut6	1.89477	FMC
3kel	1.80003	3uwm	1.80005	0K2					Yes
4q7p	1.65005	3v2j	1.69942	AZM
4q9y	1.55	3v2m	1.47146	AZM
3s76	1.60101	3v5g	1.50151	0F3
3qnv	1.69002	3v7z	1.60998	GEM
3vb7	1.95001	3vb5	1.95	PHQ
4flg	1.30831	3vf5	1.24855	31
1ab9	1.60005	3vgc	1.67985	SRB			Yes
3vih	1.03	3vif	0.999002	LGC
3vii	0.970002	3vig	0.989	NOJ			Yes
3wc6	1.65099	3wc5	1.70007	DDK
5zze	1.42346	3wfu	1.35403	J1R		Yes				Yes
3wmz	1.90201	3wn0	1.90002	FUB
5ozi	1.4999	3wz6	1.40392	IXZ
5p0d	1.8485	3wz7	1.90049	IXY					Yes
5ozp	1.48961	3wz8	1.45002	IXV
3kok	1.39809	3zp9	1.31004	9TH
434d	1.16002	464d	1.23322	IU			Yes
3p1d	1.86007	4a9k	1.80605	TYL
4ank	1.70003	4act	1.8	FT0
5k2n	1.40122	4bad	1.3499	HM6
1vat	1.60582	4baf	1.50655	IKX							Yes
2d6b	1.25032	4bap	1.2071	DCJ			Yes
3zsl	1.07994	4bli	1.08004	GMK
3u9h	1.74999	4bu5	1.80005	3F4
3u9h	1.74999	4bu6	1.80002	RGK
3u9h	1.74999	4bu8	1.84997	27F
3u9h	1.74999	4buv	1.79994	16I
5hcl	1.49981	4c67	1.54819	L5S
3avc	1.77002	4ceb	1.75018	5ocm							Yes
3avc	1.77002	4cec	1.75029	2SS							Yes
3avc	1.77002	4ced	1.75038	9NS							Yes
3avl	1.88017	4cee	1.80028	B0T
3avc	1.77002	4cef	1.70002	D0T							Yes
3avl	1.88017	4ceo	1.90007	G0T
3avc	1.77002	4ceq	1.70001	QCH							Yes
3avc	1.77002	4cer	1.70003	VL4							Yes
3avl	1.88017	4ces	1.85	NFW
3avc	1.77002	4cez	1.70003	O3N							Yes
3avl	1.88017	4cf0	1.85003	O5U
3avl	1.88017	4cf1	1.95003	IY7
3avl	1.88017	4cf2	1.95004	3GM						Yes
3avk	1.75001	4cf8	1.65001	V7H
3avl	1.88017	4cfb	1.95003	OM3
3avl	1.88017	4cfc	1.90004	7NV
3avb	1.85013	4cgg	1.75016	K5Q
3avc	1.77002	4cgh	1.76401	LOZ							Yes
3avc	1.77002	4cho	1.70003	U2Z							Yes
3avh	1.88007	4chp	1.90011	IMV
3avl	1.88017	4cif	1.80001	JDX
3avl	1.88017	4cj5	1.95001	4VW
3ava	1.70011	4cjt	1.71006	HLR
3avc	1.77002	4cju	1.69997	JNS							Yes
3avl	1.88017	4cjw	1.95001	CBJ
3avc	1.77002	4ck1	1.75008	OM1							Yes
3avb	1.85013	4ck2	1.85017	NVU
1zhr	1.73131	4cr9	1.7001	OTW					Yes
1zhr	1.73131	4cra	1.80026	XJ8			Yes		Yes
5pem	1.95001	4cup	1.88002	ZYB
5pbo	1.93001	4cur	1.84155	LA7
5pgo	1.88052	4cus	1.78338	ES1
5pfx	1.88603	4cut	1.83483	TYL
5pe1	1.90001	4cuu	1.80067	Y6M
4d4y	1.80002	4d5h	1.75002	9RM
1zd6	1.9	4der	1.90002	AGI
4dpx	1.94844	4dpu	1.90023	AGS
4drr	1.50005	4drv	1.555	A2G
4drr	1.50005	4ds0	1.555	NAG
4dty	1.45001	4dtz	1.55	LDP
4q9y	1.55	4dz7	1.49086	D02
4q9y	1.55	4dz9	1.491	ID4			Yes
4eci	1.7589	4ecj	1.75951	GSH					Yes
6gpw	1.60001	4egh	1.60003	0OY
2oss	1.34992	4f3i	1.4	0S6
4gwc	1.89831	4fci	1.8	GPA			Yes
3mjl	1.9	4fck	1.9	GPA			Yes
2xnz	1.59	4fej	1.5	HPA			Yes
2xnz	1.59	4fel	1.6	HPA			Yes
2xnz	1.59	4feo	1.6	6AP			Yes
4foq	1.99	4fph	1.94	0V7
4foq	1.99	4fpj	1.98	D8I
5y2r	0.999	4fpt	0.98	0VZ
5y2r	0.999	4frc	0.98	0VY
5y2r	0.999	4fu5	0.98	0VX
5y2r	0.999	4fvn	1.05	0VW
5y2r	0.999	4fvo	1.05	0VV
4g8d	1.34	4g8b	1.3	HL6
5jmg	1.85	4g8y	1.8	0FT
4glf	1.98	4glj	1.9	RHB							Yes
4gfs	1.8	4gui	1.78	QIC
3kel	1.8	4h4c	1.8	10D			Yes
4gwa	1.6	4hap	1.6	CBI
4q7p	1.65	4ht0	1.6	V50
1yfu	1.9	4i3p	1.96077	1CW						Yes
4i4u	1.57	4i4v	1.5	NGA
4i64	1.75	4i6w	1.66331	1CO
4ihm	1.29	4iav	1.35	CXA
3fke	1.4	4ibg	1.41	1D6
3fke	1.4	4ibi	1.47	1D8
4ifu	1.833	4ifz	1.9	AMP
3w3b	1.90001	4ikk	1.9	SUZ							Yes
1zd6	1.9	4ikl	1.9	SUZ
4u6j	1.55807	4ikt	1.59	TFV		Yes
5e9m	1.77769	4ir5	1.7	IR5
5e9m	1.77769	4ir6	1.8	IR6
3r54	1.35	4j58	1.28003	53Z			Yes
3rcg	0.970014	4j5c	1.03	7I6			Yes
3r54	1.35	4j5d	1.32006	728			Yes
3rcg	0.970014	4j5e	0.99	7B7			Yes
5nfc	1.58728	4jc1	1.50008	TDG
4j27	1.59102	4jl1	1.68	LM5
4jpu	1.4114	4jpt	1.41187	Q24
5u5x	1.52252	4jqj	1.60102	DAH
4jpu	1.4114	4jqk	1.359	1LN
4nvf	1.49	4jqm	1.41032	1LQ
4js6	1.55005	4jsa	1.50004	FB2
4jsw	1.9	4jsz	1.9	FB2						Yes
4jxq	1.15	4jxr	1.14995	ACO			Yes
4p3r	1.1503	4kjj	1.1503	NAP			Yes
4q7s	1.80026	4kni	1.80002	E1E
5p15	1.40966	4kup	1.31057	1TZ
3s76	1.60101	4kuw	1.50181	MB2
4e5q	1.7024	4kuy	1.65195	MB4
3s76	1.60101	4kv0	1.54999	MB7
5p3x	1.42034	4l6b	1.32801	1VS
4l63	1.8	4l6t	1.85859	SIA							Yes
5nfc	1.58728	4lbo	1.64906	SIA
5p2q	1.35	4lbt	1.25051	1TZ
5p2k	1.82161	4lhh	1.72602	1TZ
4q7p	1.65005	4lhi	1.60001	WWL
4ee9	1.38106	4m24	1.38609	CBI
3k7k	1.90022	4m2r	1.99316	BZ1					Yes
3k7k	1.90022	4m2u	1.99916	ETS					Yes
3kok	1.39809	4mdg	1.35001	25X
4mnv	1.80009	4mnx	1.85014	29N					Yes
4mre	1.10439	4mrf	1.10557	2CK
4mre	1.10439	4mrg	1.10817	PNK
4mre	1.10439	4mrh	1.12	2CQ
1utq	1.14998	4mtb	1.21974	BZY
3kgs	1.80004	4n87	1.7936	GBJ
4poe	1.04956	4n9s	1.06041	8HX			Yes
4poe	1.04956	4n9v	1.1	AZA			Yes
4l6a	1.402	4nfl	1.37496	2JW			Yes
4nfo	1.60931	4nfp	1.60572	A7E			Yes
483d	1.10585	4nmg	1.00959	6FU			Yes
4joh	1.47429	4nmt	1.39199	FAK			Yes
4joh	1.47429	4nmv	1.40004	2KP			Yes
4mre	1.10439	4np2	1.10645	FAD
4mre	1.10439	4np3	1.10571	2L2
5e9m	1.77769	4nra	1.85006	2LW
5pg7	1.95001	4nrc	1.86006	5ame			Yes
483d	1.10585	4nxh	1.15815	6FU			Yes
5hcl	1.49981	4o72	1.4	2R4
5hcl	1.49981	4o7b	1.50098	2RJ
4p34	1.55001	4ogf	1.59985	1PE
4ojv	1.31353	4ojx	1.30985	G
4onl	1.33319	4onm	1.34972	N2F			Yes
4opy	1.75006	4oqh	1.70012	2UL
3avc	1.77002	4ovl	1.7	1TD							Yes
4plu	1.62897	4oyq	1.69722	1X2
4pc1	1.89556	4pc3	1.83135	GDP							Yes
4ioo	1.25001	4pci	1.25003	2NJ
4pth	0.849486	4psy	0.849486	NAP			Yes
4pwe	1.39536	4pwi	1.49403	ROA
1f2w	1.90004	4pyx	1.80004	V90
4q7s	1.80026	4pyy	1.75	V14
3s76	1.60101	4q81	1.54971	7MH
4q7p	1.65005	4q83	1.55005	3FH
4mlx	1.65	4q87	1.55002	4FH		Yes
4mlx	1.65	4q8x	1.55001	7FH
4q9y	1.55	4q8y	1.45004	HQT
2q1p	1.49921	4qf7	1.47914	C0R					Yes
4q7s	1.80026	4qjm	1.75001	V1F
5um1	1.40032	4qkm	1.44023	OLB
3kgs	1.80004	4qrf	1.77832	QAP
2vva	1.55996	4qsa	1.50101	EWW
4q99	1.50001	4qsb	1.40002	E36
3k7k	1.90022	4qsi	1.95001	EWZ					Yes
1f2w	1.90004	4qtl	1.80006	WWO
4r36	1.90063	4r37	1.90018	UD1
5n8a	1.28002	4r4q	1.34786	3HZ			Yes
5j51	1.66502	4r6n	1.672	MBG
4r6q	1.6	4r6o	1.60003	ZZ1
5j51	1.66502	4r6p	1.70001	ZZ1
4r8r	1.46421	4r8s	1.48385	SFG			Yes
6exy	1.09995	4r9a	1.19674	LAT			Yes
2q1r	1.12001	4rby	1.19197	2SG			Yes
4e5q	1.7024	4rfc	1.64508	3O1			Yes
4e5q	1.7024	4rfd	1.63073	3O5			Yes
4ptj	1.05027	4rgc	1.05027	NAP			Yes
5dsp	1.39831	4rh2	1.3	FC9
2vva	1.55996	4rn4	1.53	3T7
4e5q	1.7024	4ruz	1.6299	3W8
3cfm	1.60007	4tq8	1.52058	7BD
1f41	1.29847	4tqi	1.24892	3cn4
3cfm	1.60007	4tqp	1.58002	48R
4qsq	1.80133	4tte	1.8	36Z
4qsq	1.80133	4tu4	1.73008	37N
4qsu	1.9001	4tyl	1.84953	COA
4u6j	1.55807	4u69	1.5984	Q07
4u76	1.87436	4u6z	1.79894	Q07
3u9h	1.74999	4ufy	1.70001	M3W
3u9h	1.74999	4uhg	1.70001	SZ5			Yes
4uhm	1.32949	4uho	1.23876	PLP			Yes
5hwn	1.49903	4ur7	1.49903	KPI			Yes
3u9h	1.74999	4ux4	1.8	E9L
5oh2	1.89693	4v30	1.8494	LVY
4w7u	1.47868	4w7v	1.43458	BGC			Yes
4wjo	1.45774	4wjn	1.50002	SEP
4wjx	0.999891	4wkh	1.04952	CBS
5cnh	1.41894	4wnj	1.39818	QUE			Yes
4phj	1.60005	4wq2	1.64001	3SU
3d93	1.10095	4ww6	1.06	3TV
4lyc	1.34817	4xad	1.24901	3ZW			Yes
5eoi	1.803	4xe1	1.80021	IL5
4xik	1.91	4xe9	1.83901	OPX
4wm2	1.6	4xen	1.54966	NAG
4xik	1.91	4xil	1.90001	OPX
4xik	1.91	4xj9	1.98	OPX
4xik	1.91	4xja	1.98	SFJ
4xik	1.91	4xju	1.98	19D
4xjz	1.56	4xjw	1.52601	OPX
5e9m	1.77769	4xua	1.75001	43C
4xv8	1.57001	4xv7	1.62063	1LQ
1q9a	1.03995	4y27	0.998259	OMG			Yes
5p12	1.54885	4y35	1.45699	F90
5p5n	1.68873	4y36	1.589	45L
5oz3	1.75402	4y37	1.68666	45J
5p8m	1.19935	4y38	1.09955	0A9
5p0p	1.29958	4y39	1.19988	45M
5p52	1.26954	4y3a	1.16977	45O
5p8v	1.57879	4y3d	1.48161	45N
5p7w	1.34968	4y3e	1.24983	F05
5p1u	1.49938	4y3f	1.39987	78B
5p1w	1.22953	4y3g	1.13026	463
5p4y	1.40774	4y3j	1.30803	HIC
5p6w	1.60831	4y3m	1.54934	45Y
5p6d	1.43874	4y3n	1.33926	45V
5p16	1.63974	4y3p	1.54553	46S
5p52	1.26954	4y3q	1.16989	F02
5p85	1.22908	4y3r	1.12932	F06
5p0s	1.19988	4y3s	1.09989	46L
5p1n	1.51613	4y3t	1.41619	46H
5p04	1.66931	4y3w	1.5786	46Q
5p7w	1.34968	4y3x	1.24972	46P
5ozq	1.50286	4y41	1.40319	46O
5p4p	1.56904	4y43	1.47607	46T
5p6c	1.33926	4y44	1.23942	46Y
5p4g	1.15906	4y45	1.05967	F91
5p5q	1.28399	4y47	1.18804	479
5p1b	1.3777	4y4a	1.278	47G
5p0s	1.19988	4y4b	1.10793	47H
5p1j	1.36889	4y4d	1.2694	CFF
5p5u	1.3991	4y4e	1.29921	46R
5p1h	1.52811	4y4g	1.43933	GGB
5p1a	1.40036	4y4t	1.30122	46X
5p0d	1.8485	4y4u	1.75402	46V
5p12	1.54885	4y4w	1.45078	46W
5oz3	1.75402	4y4x	1.66931	47Q
5p2b	1.70003	4y51	1.60316	47A
5p23	1.7135	4y53	1.61927	47B
5ozc	1.70888	4y54	1.60931	47E
5p1e	1.58907	4y57	1.48951	F63
5p8f	1.26943	4y58	1.16947	47L
5p86	1.32956	4y5b	1.23801	47P
5p5q	1.28399	4y5c	1.18736	47V
5p5b	1.20927	4y5e	1.11589	47T
5oz8	1.55973	4y5g	1.46897	47U
5p1h	1.52811	4y5k	1.43874	489
5p11	1.37958	4y5m	1.27959	47Y
5p11	1.37958	4y5n	1.289	487
5p1r	1.32883	4y5p	1.22908	483
4pwe	1.39536	4y9c	1.49362	MKS
5p3e	1.16958	4yck	1.06959	78B
5p1j	1.36889	4yd4	1.26954	4AY
5p22	1.30914	4yd5	1.20927	4AV
5p56	1.4989	4yd7	1.3991	F5N
4l6a	1.402	4yik	1.48304	2O2
1gwa	1.85003	4ym9	1.79871	4.00E+04					Yes
4yt8	1.90208	4yt5	1.90001	H4M					Yes
6b80	1.94887	4yv5	1.90001	SVR
3d92	1.10517	4yx4	1.00861	FB2
4eus	1.65001	4yx9	1.75	4HY			Yes
5y2r	0.999048	4yxi	0.959083	4J8
3d92	1.10517	4yxo	1.05961	4JC
3d92	1.10517	4yyt	1.06948	4jlk
3kok	1.39809	4z0q	1.45025	4K9
3gz0	1.26699	4z1k	1.34993	4KB
3kon	1.49753	4z1n	1.46883	4KD
4z9y	1.62788	4za2	1.55	NAD
5p0w	1.26949	4ze6	1.16949	11
5p2d	1.29921	4zea	1.19933	IMI
3qyu	1.54002	4zsc	1.50001	EA4
3qyu	1.54002	4zsd	1.44966	7I6
4zup	1.42068	4zum	1.42001	4qdo
4zup	1.42068	4zun	1.39701	SS9
4zup	1.42068	4zuo	1.33	XS6
4q9y	1.55	4zwy	1.49807	4SN
4q7p	1.65005	4zx0	1.5999	5L2
3dai	1.95001	5a5n	1.9501	8WS
3dai	1.95001	5a5q	1.96626	6XC
3dai	1.95001	5a82	1.86055	YEJ
3u9h	1.74999	5al1	1.75	GN5
3u9h	1.74999	5al3	1.74999	TGW
5av1	1.49746	5auv	1.49933	AGI
5av1	1.49746	5aux	1.50012	KMP
5av1	1.49746	5av2	1.50164	KMP
4ngy	1.35041	5b5j	1.26247	UTX			Yes
5bk9	1.5095	5bkb	1.58201	FTV
2g4g	1.85001	5boj	1.75016	4TX			Yes
5bvu	1.61151	5bx2	1.61165	G2F
5bvu	1.61151	5bx4	1.6536	GIM
4mre	1.10439	5bzc	1.11401	4WT
4mre	1.10439	5bze	1.11366	6BT
4mre	1.10439	5bzh	1.10832	4X1
4mre	1.10439	5bzi	1.11403	4WU
4mre	1.10439	5bzj	1.11212	4WN
4mre	1.10439	5bzk	1.10644	4WP
4mre	1.10439	5bzl	1.12146	4WO						Yes
4mre	1.10439	5bzm	1.1074	4X8			Yes
4mre	1.10439	5bzn	1.10792	4XD
4mre	1.10439	5bzo	1.10629	4XC			Yes
4mre	1.10439	5bzq	1.1083	4XL
4mre	1.10439	5bzr	1.14995	4XM
4mre	1.10439	5bzs	1.12	4XK
4mre	1.10439	5bzt	1.10584	4XJ
5pcj	1.97487	5cq3	1.92465	53B
5pgo	1.88052	5cq4	1.78213	53C
5pcj	1.97487	5cq6	1.97029	PDC
5pff	1.95215	5cq7	1.8555	53G
5pcd	1.749	5cq8	1.65078	AC6						Yes
5pff	1.95215	5cua	1.89011	54U
5pbn	1.84501	5cud	1.75	ES4
5pdw	1.87782	5cug	1.77997	TYZ
5d2g	1.69901	5d2h	1.73659	AKG			Yes
3dvz	1.00001	5d99	0.97004	OMU			Yes
4e5q	1.7024	5dog	1.70001	5DT
5p4q	1.58714	5dq1	1.48854	5HL
5oyu	1.24983	5dq4	1.14989	5HQ
5oyq	1.49035	5dr0	1.39864	5GC
5p2n	1.54879	5dr1	1.44883	5GJ
5p6c	1.33926	5dr3	1.23927	5GL
5p1e	1.58907	5dr4	1.4989	5GQ
5p86	1.32956	5dr7	1.23397	5HJ
5p00	1.50824	5dr8	1.40893	5G1
3d93	1.10095	5drs	1.099	5EF
2oss	1.34992	5e0r	1.352	5J5
5cnh	1.41894	5e04	1.41	L57
5dso	1.40099	5e28	1.30165	BC5
1y4g	1.90773	5e29	1.85001	5JN
2vva	1.55996	5e2s	1.50001	5CX
5eav	1.5976	5e3k	1.69718	5JV
5cnh	1.41894	5e4a	1.32997	5JW
5cnh	1.41894	5e4o	1.50001	L57
5e71	1.7	5e72	1.73896	SAM
5e9m	1.77769	5e74	1.783	5KH
5eju	1.54749	5eb6	1.54749	CRQ			Yes
5exu	1.65003	5eb7	1.65003	CRQ			Yes
3kok	1.39809	5eh8	1.38144	5O6
4q9y	1.55	5ehe	1.5	WWO
3kok	1.39809	5ehw	1.39221	5OO
3k7k	1.90022	5eij	1.97568	5OT					Yes
5dso	1.40099	5ekh	1.34	5RD
5dso	1.40099	5ekm	1.33	TG5
4qsq	1.6	5epb	1.5	5QW
5hcl	1.49981	5f63	1.45001	5W2
5f6e	1.11995	5f6y	1.13993	5VM
1bio	1.50126	5fbe	1.43003	5W5
1bio	1.50126	5fbi	1.46001	5WD			Yes
5eoi	1.803	5fdc	1.75	5WN
5eoi	1.803	5fdi	1.85091	5WM
1suf	1.15002	5fle	1.22852	82N			Yes
5glm	1.80028	5glo	1.80003	ARA
5glm	1.80028	5glp	1.80002	ARA
5gln	1.70003	5glq	1.7	FUB			Yes
5glm	1.80028	5glr	1.70163	6P1
16gs	1.91011	5gss	1.95172	GSH
5nfc	1.58728	5h9r	1.57959	TGZ
5p6r	1.26878	5hco	1.16892	601
5p7t	1.45902	5hct	1.35911	61P
5hgn	1.90007	5hgp	1.86413	BHC
1sml	1.71	5hh5	1.74997	60M
5cnh	1.41894	5hjg	1.40001	XDI
5id8	1.09829	5ida	1.09963	BMA			Yes
5lll	1.42	5ihh	1.35001	6B5					Yes
5k7m	1.64979	5il1	1.7067	SAM
102m	1.84012	5ile	1.761	6CQ
5p3v	1.46783	5is4	1.3679	6LY
5p2c	1.74917	5isj	1.65063	6LE
3wc6	1.65099	5j1q	1.74	CXA
5p5c	1.33946	5j25	1.23976	47K
5jez	1.7	5jf6	1.70004	BB4
1f41	1.29847	5jid	1.199	8PF
5cn3	1.2992	5jim	1.26	P8S			Yes
5cnh	1.41894	5jiq	1.448	27M
4zao	1.80065	5jmz	1.89969	AYX
5thj	1.49803	5jn7	1.51661	6LU			Yes
5hcl	1.49981	5kj0	1.50998	6TB
5ipb	1.55004	5kma	1.55003	777
5ktr	1.33521	5ktn	1.34	13P			Yes
5cnh	1.41894	5l4f	1.48002	6J1
5cnh	1.41894	5l4i	1.45	6J3
3cfm	1.60007	5l4j	1.62	6JD
3cfm	1.60007	5l4m	1.58146	SBK			Yes
5e9m	1.77769	5l8u	1.85001	6RS
3k7k	1.90022	5lle	1.90002	V51					Yes
5p87	1.34917	5lwr	1.24925	7B2
5tqz	1.6	5m6o	1.69998	MAN
5onp	1.26732	5m9w	1.21207	7GR			Yes
5p4z	1.24843	5mb0	1.14864	F91
5mtd	1.50004	5mte	1.40007	BB2
5mzw	1.5	5mzy	1.6	8EZ
4q7s	1.80026	5n0e	1.75164	8F3
3kok	1.39809	5n1r	1.302	8GH
3kok	1.39809	5n1s	1.30001	8GE
2ax2	1.50001	5n24	1.50059	8HE
4q8z	1.5009	5n25	1.40155	8HK
5dso	1.40099	5nea	1.30156	8V8
4q7s	1.80026	5nee	1.701	8V5
5nh5	1.79701	5nha	1.77254	SOR			Yes
5nh5	1.79701	5nhc	1.77354	XUL			Yes
5nja	1.4	5njb	1.49443	BB2			Yes
5thn	1.29774	5nxg	1.199	RA1	Yes				Yes
3d93	1.10095	5nxw	1.09912	RA9
5y2r	0.999048	5ny1	1.09893	9.00E+05
3kok	1.39809	5ny3	1.39992	9.00E+08
2ili	1.04997	5ny6	1.10018	9EB			Yes
5ny2	1.84994	5nyb	1.8808	9EE
5o06	1.54661	5o0c	1.64201	9F8
3g5f	1.4	5o4k	1.49792	4lm2			Yes
5p0d	1.8485	5og7	1.82296	FLK
5oh2	1.89693	5oh8	1.9496	ROL
5p04	1.66931	5oje	1.57923	VSK
5ok7	1.34	5oke	1.31	XYT			Yes
5pa9	1.55203	5paf	1.4983	7LR			Yes
5pb1	1.8	5paj	1.70004	7HE
5pa9	1.55203	5pam	1.60003	7Z1
5pa9	1.55203	5pas	1.48316	7ZD
5pa9	1.55203	5pau	1.55001	7ZJ
5paa	1.981	5pb3	1.90002	9S1			Yes
5syl	1.95	5sxs	1.88737	AMP			Yes
4e5q	1.7024	5sz0	1.62888	72DD
5thj	1.49803	5sz1	1.54673	72E			Yes
4q90	1.54001	5sz2	1.63033	72G
4e5q	1.7024	5sz3	1.68884	72H
2pkv	1.60052	5tgp	1.601	US3			Yes
5tni	1.8	5tne	1.74993	7G0
5tni	1.8	5tnf	1.74991	7HW
5tnl	1.8	5tng	1.74998	7LE			Yes
5tnn	1.95001	5tnp	1.85001	FEH			Yes
6c39	1.56137	5txi	1.56564	RB6
2vvb	1.65898	5ty1	1.59964	7QV
2ax2	1.50001	5ty8	1.45103	7Q1
2vva	1.55996	5ty9	1.53014	7QV
2vva	1.55996	5tya	1.504	7QS
5ch3	1.71001	5tyk	1.65	7N4
2cbb	1.67759	5u0d	1.58751	7R7
2vva	1.55996	5u0g	1.53954	7QY
6b9z	1.82005	5u5m	1.87988	56C
4jm5	1.26061	5u5v	1.22204	7WA
4jm5	1.26061	5u5w	1.29002	7W1
4jm5	1.26061	5u5y	1.3	7W4
6b9z	1.82005	5u6a	1.73602	562
2zhv	1.84317	5uyu	1.9	8QV					Yes
3kok	1.39809	5vgy	1.39196	9AA
4q90	1.54001	5w8b	1.60123	A57			Yes
4q90	1.54001	5wg7	1.44852	AUD
5thj	1.49803	5wlt	1.56956	86B			Yes
5xbu	0.999002	5xbx	1.04	CBI			Yes
5xk3	1.99595	5xk7	1.91104	DMA
5xzt	1.80001	5y02	1.8	MXN			Yes
2hnx	1.50126	5y0f	1.54308	8JO			Yes
2hnx	1.50126	5y0g	1.54201	8JL			Yes
5y1w	1.55955	5y1v	1.619	8LO
5y57	1.96089	5y5r	1.89878	8NL			Yes
6jkx	1.07989	5y9a	1.10001	AR3			Yes
3b2x	1.50153	5yq1	1.58025	0A1
3b2x	1.50153	5yq2	1.59998	GMC
3b2x	1.50153	5yqb	1.56072	GMC
4u76	1.87436	5yr4	1.82125	TN4
3aws	1.23853	5z0h	1.17954	DAH
3ax0	1.40015	5z0i	1.31929	DAH
5gpi	1.57642	5zms	1.67402	2UE
5zp5	1.7668	5zow	1.7776	5CT			Yes
3at2	1.60068	6a1c	1.68301	9NX
1a3h	1.60047	6a3h	1.66649	FCT
4mnt	1.58403	6af5	1.65003	ISN
4mnt	1.58403	6afa	1.65003	ISN						Yes
4mnt	1.58403	6aff	1.60004	72U					Yes
4mnt	1.58403	6afl	1.60007	73H
6ajw	1.4011	6ajv	1.44983
3gz0	1.26699	6b4d	1.19626	53X
4q90	1.54001	6b59	1.63781	CQS
6b6b	1.80003	6b6c	1.89961	9F2					Yes
6b6b	1.80003	6b6d	1.80001	9F2					Yes
6b6b	1.80003	6b6e	1.89964	9F2					Yes
2nmo	1.35002	6b8k	1.28003	W9T
4nfo	1.60931	6bgb	1.59882	A7C			Yes
2x0a	1.52	6ciw	1.42401	5dqb			Yes
6cob	1.82117	6coe	1.84401	MXN
6css	1.7	6csr	1.61901	BHO
6d0c	1.50001	6czw	1.6	FO7
6d0c	1.50001	6d0b	1.59998	FOV
4o45	1.87	6d9x	1.82562	FZM			Yes
5d30	1.69002	6dnj	1.65001	H5J
6e6y	1.60004	6e6t	1.6	HVV
4zao	1.80065	6e8p	1.8998	HZJ
4zao	1.80065	6e91	1.79878	J04
4zao	1.80065	6e92	1.77248	HZY
3m1j	1.80012	6ebe	1.8795	J3V
3m1j	1.80012	6eda	1.8795	J3V
4zao	1.80065	6eeo	1.71914	J6V
6eoc	1.6675	6eoe	1.705	ADP					Yes
6f6y	1.41002	6eol	1.50001	BKH
2oxu	1.24294	6eox	1.29818	BKW			Yes
5hgn	1.90007	6es8	1.89998	IHP
5pll	1.213	6etg	1.27873	BWT
5hmj	1.29987	6f2i	1.20057	7MT			Yes
5k2n	1.40122	6f2j	1.30159	7MT
5lu0	1.729	6f4x	1.69426	FMC			Yes
4i15	1.65059	6fe3	1.62002	D68
3zsl	1.07994	6g0v	1.097	EGZ
6hwz	1.643	6g3v	1.69274	FO9
3d92	1.10517	6gdc	1.07875	FB2
4n1q	1.65008	6gji	1.59688	F1E
6glk	1.50014	6glm	1.59949	BU8					Yes
6glk	1.50014	6gln	1.40127	3gzm					Yes
3d92	1.10517	6gm9	1.08945	4J8
4q7p	1.65005	6got	1.56002	F6W
3ioh	1.25001	6gx0	1.25	GDU
5dso	1.40099	6h3q	1.31	FMH
3dai	1.95001	6hdn	1.9	FZB
6iog	1.54552	6ioi	1.60017	COA
5thj	1.49803	6mby	1.49552	FER			Yes
6nn1	1.5	6n1e	1.56865	QIF
5d8o	1.90001	6nlk	1.85	KTG			Yes
5d8o	1.90001	6nlm	1.9	KT1			Yes
6o0r	1.80001	6o0q	1.79636	5jib					Yes
3kok	1.39809	6oe0	1.3	M8S
3kok	1.39809	6oe1	1.45	M8V
5v5j	1.81382	6onz	1.80003	MYJ
4wl7	1.95017	6pbb	1.87425	I3C
5zr8	1.50002	6q30	1.49986	HCH
2nmo	1.35002	6qgf	1.33691	J0T
6exy	1.09995	6qls	1.04663	HRK
6exy	1.09995	6qlu	1.083	J62
6qwe	1.3	6qwc	1.24011	MK7
4ngj	1.09959	6ro3	1.00004	KBW			Yes
3qmp	1.10004	6rvg	1.10001	XCO			Yes
4qsu	1.9001	6s57	1.82	KVT
16gs	1.91011	9gss	1.98007	GTX
4m5v	1.79946	4mk2	1.84292	28B					Yes
4qol	1.65	4qom	1.65	PYG
4zao	1.8	_6e91	1.79	J04
4ywp	1.45	6gxb	1.35	FF5
4zao	1.8	_6e92	1.77	HZY
5yui	1.19	5nya	1.19	GUA				Yes
5u0f	1.21	5nxm	1.25	RA5
4ywp	1.45	5wlu	1.39	42G
4ywp	1.45	5wlr	1.46	86B
5u0f	1.21	4z1j	1.27	4KC
5oha	1.55	4v2z	1.45	Y70
4jm5	1.26	5u61	1.22	7WG
4nve	1.49	5u60	1.5	7VS
4jm5	1.26	5u5u	1.33	NTN
1pw2	1.94	3r7y	1.9	Z04			Yes
1pw2	1.94	3qtx	1.95	9MR
5oha	1.55	6r1c	1.49	JOW
4xv6	1.55	4xv5	1.55	BZI
3o5q	0.96	4jfm	1.02	1KZ				Yes
5u0f	1.21	5u0e	1.27	7R4
5cnh	1.42	_5e23	1.41	L32
2qgb	1.39	3esn	1.35	11U
2h6g	1.85	2iej	1.8	S48
1zcr	1.8	3d2t	1.85	1FL					Yes
5pzu	1.9	5pzr	1.99	93S
5ipb	1.55	5kmb	1.6	6UT
4ywp	1.45	5wgp	1.53	AUD
5yuj	1.25	5byi	1.5	4WA				Yes
5u0f	1.21	5ehv	1.21	5ON
5u0f	1.21	3rj7	1.2	RCS
5u0f	1.21	5ekj	1.13	TG4
4q7p	1.65	3r16	1.6	5UN
5bry	1.33	6cdl	1.24	GR5
1sp5	1.8	3bgc	1.8	LJH					Yes
4fl8	1.19	5jg1	1.15	6KR							Yes
5bry	1.34	5uov	1.33	8FP
5bry	1.34	4u8w	1.3	G10
4fl8	1.2	6e9a	1.22	J0S							Yes
4fl8	1.2	4zip	1.11	G64							Yes
5bry	1.34	6e7j	1.3	HWY
4fl8	1.2	6dv0	1.2	GA8							Yes
5bry	1.34	3qaa	1.4	G04
4fl8	1.2	6dv4	1.14	GA5							Yes
4fl8	1.2	6cdj	1.13	GR8							Yes
5bry	1.34	5upz	1.27	8HD			Yes
2by5	1.3	4abh	1.25	7Z3			Yes		Yes
2by5	1.3	4abd	1.25	SW2			Yes
2by5	1.3	4abe	1.3	913
4ipc	1.22	4o0a	1.2	2P9				Yes
2by5	1.3	4abf	1.3	513			Yes
2by5	1.3	4aba	1..25	SW1			Yes		Yes
2by5	1.3	4ab9	1.2	VXQ			Yes		Yes
2by5	1.3	4abb	1.25	K9S			Yes		Yes
2y5f	1.29	2y5h	1.33	Y5H				Yes
2vx1	1.65	2vwz	1.65	7X6							Yes
5p37	1.42	4y50	1.32	47S
4mnt	1.58	6afi	1.65	73D
3fbo	1.92	2wi0	1.95	TRP							Yes
3oty	1.75	3r0y	1.65	RSZ					Yes
3oty	1.75	3r0w	1.7	RSY					Yes
5vwr	1.69	3qpg	1.79	3QP
5bry	1.34	4kb9	1.27	G79
5bry	1.34	3h5b	1.29	_031
4fl8	1.19	3i6o	1.17	GR6							Yes
4fl8	1.19	4dfg	1.23	0JV							Yes
5bry	1.34	3ok9	1.27	G52
3rxa	1.7	3rxk	1.6	SZ8
5jez	1.7	5jf3	1.6	SF5
3u9h	1.75	5ows	1.8	KC8
5cn3	1.3	6r67	1.3	JTE
5cnh	1.42	6r68	1.45	JTK
5d9f	1.91	4yq6	1.9	4FX
5d9f	1.91	4yqg	1.86	4GY
1e3f	1.75	4i85	1.67	H50
3b3w	1.75	3b7i	1.75	PLU							Yes
4jwc	1.8	4hyb	1.7	ALC			Yes
4mre	1.1	5bzp	1.11	4XG
5f60	1.35	5f62	1.35	5W1
5f60	1.35	4o7a	1.34	2RF
5f60	1.35	3u5l	1.39	08K
5f60	1.35	6ft3	1.28	E5T
5f60	1.35	4pce	1.29	2N0
5e71	1.7	5e72	1.74	SAM
6gpd	1.75	6gpc	1.75	ARG			Yes
3qmp	1.1	4zar	1.15	MSU			Yes
5o06	1.55	5o0d	1.54	9F5
3r0u	1.9	3r1z	1.9	GLU			Yes
4hpd	1.3	1ml7	1.25	PYZ
3ou1	1.8	4eyr	1.8	RIT					Yes
4a88	1.51	4a83	1.54	DXC				Yes
5cnh	1.42	6gr7	1.4	F52
4ewe	1.56	6h1h	1.54	FJE
5wzo	1.9	5wzw	1.95	U8D					Yes
5nxv	1.1	3sax	1.1	E50				Yes			Yes
5yui	1.2	4ruy	1.14	3W6				Yes
5nxv	1.1	5ljq	1.05	ANV				Yes			Yes
5yui	1.2	4q6e	1.12	KR5				Yes
5yui	1.2	4q6d	1.12	WW3				Yes
3k7k	1.9	5llh	1.9	V49					Yes
5f60	1.35	5o97	1.3	9OE
4q8z	1.5	5jq0	1.4	6M4
5nxv	1.1	5llc	1.1	V26				Yes			Yes
5yui	1.2	4rux	1.14	3W3				Yes
5yui	1.2	5llg	1.12	VD9				Yes
5dso	1.4	_5e28	1.3	BC5
4q7v	1.6	3m98	1.5	E02
5nxv	1.1	5ljt	1	A6N				Yes			Yes
4q99	1.5	5e2k	1.4	BX4
4fl8	1.19	5dgu	1.22	5B7							Yes
5bry	1.34	3tl9	1.32	ROC
6i14	1.73	6i11	1.67	H0H
6i14	1.73	6i12	1.65	H08
1y4g	1.91	5e29	1.85	HEM		Yes
4xv6	1.55	4jm6	1.45	LG3			Yes
4jpu	1.41	4jpl	1.41	4JP			Yes
5u5x	1.52	4jma	1.6	3FA			Yes
5e9m	1.78	5e74	1.78	5KH
2x95	1.96	2x94	1.88	NAG
2x95	1.96	2x93	1.98	NAG
2x95	1.96	4asr	1.89	NAG
2x95	1.96	4aa2	1.99	NAG
2x95	1.96	2xhm	1.96	NAG
2x95	1.96	2x90	1.98	NAG
2x95	1.96	4aa1	1.99	NAG
2x95	1.96	4asq	1.9	NAG
3mrj	1.87	3ft2	1.8	CIR					Yes
5zp5	1.77	5zpa	1.69	TYQ			Yes
5zp5	1.77	5zpi	1.75	TYQ			Yes
5zp5	1.77	5zp4	1.8	TYQ			Yes
5zp5	1.77	5zp3	1.78	TYQ			Yes
5zp5	1.77	5zoy	1.7	TYQ			Yes
5zp5	1.77	5zoz	1.7	TYQ			Yes
5zp5	1.77	5zox	1.69	TYQ			Yes
5zp5	1.77	5zph	1.72	TYQ			Yes
5zp5	1.77	5zou	1.68	TYQ			Yes
5zp5	1.77	5zpf	1.76	TYQ			Yes
5zp5	1.77	5zpc	1.74	TYQ			Yes
5zp5	1.77	5zp9	1.7	TYQ			Yes
5zp5	1.77	5zps	1.75	TYQ			Yes
5zp5	1.77	5zpe	1.7	TYQ			Yes
5zp5	1.77	5zpb	1.79	TYQ			Yes
5zp5	1.77	5zpo	1.72	TYQ			Yes
5zp5	1.77	5zp2	1.75	TYQ			Yes
5zp5	1.77	5zp0	1.74	TYQ			Yes
5zp5	1.77	5zp6	1.69	TYQ			Yes
3q93	1.8	6f23	1.84	C8Z				Yes
5nxv	1.1	3v7x	1.03	D7A				Yes			Yes
5lct	1.49	5lcu	1.58	SEP
5lct	1.49	5m71	1.49	7K7
5lct	1.49	5m6v	1.42	H52
5p13	1.4	5mb7	1.3	4AV
4xv6	1.55	4xv5	1.55	BZI			Yes
5oha	1.55	6r1c	1.49	JOW
